# Cellular and molecular census of the pleiotropic disease *locus* Negr1 in zebrafish

**DOI:** 10.64898/2026.10.08.757516

**Authors:** Andrés González-Suarez, Laura Pola-Morell, Hernán López-Schier

## Abstract

A major challenge in precision medicine is to understand the cellular origin of disease-causing genetic alterations. One prominent example is the *Negr1 locus*, where common non-coding variants are associated with an unusually broad range of human traits and conditions, including body mass index (BMI), major depression, schizophrenia, autism-spectrum conditions and anorexia. Yet, no coding loss-of-function allele has been established as causal. These observations suggest that distinct *Negr1*-expressing cell populations underlie distinct traits. However, this hypothesis is difficult to test in tractable experimental systems without first determining where this gene may act. To overcome this limitation, we generated a knock-in reporter at the zebrafish *Negr1 locus* and combined single-cell transcriptomics with whole-brain registration and single-neuron projection mapping. We found that *Negr1* is expressed in a graded manner across neuronal classes of the brain and retina, radial glia and astrocyte-like cells, and most consistently in oligodendrocyte progenitor cells. Projection mapping suggests three conserved hubs formed by olfactory bulb projection neurons, tectal periventricular projection neurons and cerebellar eurydendroid cells. Our findings are consistent with the idea that *Negr1* pleiotropy arises from dose perturbation of a rather broadly expressed gene. More generally, this integrative approach to produce granular multimodal datasets should enable high-resolution etiological studies in models of human disease.
