## Supplemental data for "Cellular and molecular census of the pleiotropic disease *locus* Negr1 in zebrafish"

cluster	identity	evidence	n_cells	negr1_pct_cells	negr1_mean
0	Cranial mesenchyme / fibroblasts	col1a1/2, krt8, dlx5a	1507	1.53	0.01
1	Radial glia	her4.1, her15.1, sox2, fabp7a, slc1a2b, gfap	984	26.63	0.26
2	Chondrocytes	col2a1, col9a1-3, matn4, cnmd	660	1.36	0.01
3	Fibroblast-like mesenchyme	col1a2, cyp2ad3, sdc4, hoxb5a	557	15.26	0.19
4	Smooth-muscle-like mesenchyme	rbpms2a/b, aoc2, acta2	396	11.62	0.12
5	Brain neurons (mixed)	elavl3/4, stmn1b, nrxn3a, neurod1	366	12.3	0.2
6	Cycling retinal progenitors	mki67, top2a, rx1, vsx2, atoh7	365	15.89	0.11
7	Photoreceptors (cones)	crx, nr2e3, tulp1a, opn1lw2	346	1.73	0.01
8	Retinal neurogenic precursors	hmga1a, pax6, rx1, neurod1	330	7.88	0.06
9	Cycling radial glia / neural progenitors	mki67, top2a, her4.1, her15.1	289	19.38	0.13
10	six1b+ epithelium (placodal/otic?)	six1b, mibp2, krt8	259	3.47	0.02
11	Muller glia / late retinal progenitors	rx1, vsx2, pax6, cx43, slc6a9, glula	214	14.02	0.09
12	Retinal bipolar cells	vsx1, gabrr2a, calb2b, crx, gng13b	214	9.35	0.19
13	Epithelial cells	epcam, cdh1, cldnb	186	5.91	0.06
14	Cycling photoreceptor precursors	mki67, top2a, crx, nr2e3, neurod1	136	8.09	0.07
15	Vascular endothelial cells	fgd5a, kdrl, ramp2, egfl7	103	0.0	0.0
16	Oligodendrocyte progenitor cells	olig1, olig2, sox10, gria/grin	103	55.34	0.63
17	Otic (inner ear) epithelium	stm, otomp, epcam	100	26.0	0.2
18	Astrocyte-like radial glia	glula, fabp7a, slc1a2b, s100b	76	13.16	0.23
19	Floor plate	shha, foxa2, slit1b, ntn1b, spon1b, pkd1b, urp2	56	8.93	0.09
20	Retinal amacrine cells	tfap2a/b, pax6, slc32a1, chata, isl1	54	18.52	0.27
21	Muscle-like cells	fbp2, eno3, ak1, acta2	38	5.26	0.05
22	Proximal tubule-like cells	agxtb, si:ch211-139a5.9	24	0.0	0.0
