## Supplemental data for "Cellular and molecular census of the pleiotropic disease *locus* Negr1 in zebrafish"

group	names	scores	logfoldchanges	pvals	pvals_adj	pct_nz_group	pct_nz_reference
0	col1a2	50.778877	4.4352846	0.0	0.0	0.9946914399469144	0.31864754098360654
0	col1a1a	48.33399	4.0978227	0.0	0.0	0.9741207697412076	0.2998633879781421
0	col1a1b	47.90657	4.05273	0.0	0.0	0.9688122096881221	0.26844262295081966
0	col12a1a	47.34544	4.445731	0.0	0.0	0.880557398805574	0.1837431693989071
0	rbp4	45.76092	4.424133	0.0	0.0	0.9615129396151294	0.3927595628415301
0	pmp22a	45.280037	3.192355	0.0	0.0	0.993364299933643	0.4139344262295082
0	krt8	45.123043	3.4965727	0.0	0.0	0.9920371599203716	0.44655054644808745
0	hpdb	43.803215	4.32957	0.0	0.0	0.8195089581950896	0.1366120218579235
0	col5a1	43.637497	3.4772332	0.0	0.0	0.993364299933643	0.43186475409836067
0	bhmt	43.600704	3.5137696	0.0	0.0	0.920371599203716	0.26229508196721313
0	lxn	41.527523	3.1223538	0.0	0.0	0.8832116788321168	0.29405737704918034
0	hgd	40.837376	3.320386	0.0	0.0	0.8128732581287326	0.17862021857923496
0	krt18b	39.40725	2.869926	0.0	0.0	0.9376244193762442	0.30396174863387976
0	dcn	39.35728	3.380024	0.0	0.0	0.7903118779031187	0.1721311475409836
0	thbs4b	39.168587	4.801402	0.0	0.0	0.710019907100199	0.08913934426229508
1	atp1b4	38.251186	4.8861322	0.0	0.0	0.818089430894309	0.09405862987929142
1	her4.1	35.796043	4.926081	1.272559035335086e-280	1.0648137728166332e-276	0.801829268292683	0.19893400219470136
1	atp1a1b	35.668247	4.638096	1.2285497668914393e-278	6.853260116309412e-275	0.7815040650406504	0.11773005173224643
1	her15.1	35.614338	3.8242753	8.405108847672134e-278	3.516487414144829e-274	0.8648373983739838	0.26085593353190156
1	notch3	35.28111	3.1355205	1.144422658376754e-272	3.830382637586996e-269	0.8882113821138211	0.31023671421852955
1	sox2	34.92897	3.3064048	2.701333869659123e-267	7.534470384790904e-264	0.8465447154471545	0.2100642733970842
1	her15.2	34.71463	3.7431166	4.739576797817704e-264	1.1330973958782753e-260	0.8373983739837398	0.22793541307414955
1	her4.2	34.426758	4.5757303	1.0032741765303882e-259	2.0987241680295058e-256	0.7764227642276422	0.17949521868631446
1	nova2	33.70179	2.5820508	5.442286366233772e-249	1.0119629148769131e-245	0.9796747967479674	0.5408371218059257
1	si:ch211-212k18.5	32.7822	4.000957	1.0561586030627152e-235	1.767481422225454e-232	0.7164634146341463	0.0888854052359304
1	her4.2-1	32.388855	4.598305	3.9395685408208805e-230	5.99351632096704e-227	0.7276422764227642	0.155353503683963
1	her4.4	32.325306	4.517553	3.085303250324587e-229	4.30271249118183e-226	0.7266260162601627	0.14986675027433766
1	fgfr3	32.32224	3.1862936	3.40743438768598e-229	4.386416498301914e-226	0.7967479674796748	0.230443643204264
1	BX465834.1	32.10954	3.507608	3.244953895562817e-226	3.878878817303124e-223	0.7621951219512195	0.17165699952970684
1	znf219	31.676188	3.4473379	3.306685683757657e-220	3.689158994512293e-217	0.7276422764227642	0.11867063803103935
10	mibp2	10.160498	0.7820485	2.9755427172843362e-24	7.113672481964766e-21	0.8764478764478765	0.8526182432432432
10	six1b	7.818552	2.179404	5.343435322035293e-15	1.4659408215452561e-12	0.4092664092664093	0.13935810810810811
10	ahnak	7.3592668	1.2699728	1.8492332085958024e-13	4.126255699446768e-11	0.7258687258687259	0.48353040540540543
10	qkia	6.34838	0.87313503	2.1759371650909389e-10	2.7607947176560174e-08	0.6988416988416989	0.6271114864864865
10	pcbd1	5.9720654	2.1603436	2.3426839342743784e-09	2.6136543760054486e-07	0.37065637065637064	0.1834177927927928
10	pleca	5.4915614	1.0493659	3.983962719380066e-08	3.68351470214505e-06	0.5637065637065637	0.38879504504504503
10	tspan36	5.2835093	1.0059129	1.267324394977138e-07	1.065762499997106e-05	0.4826254826254826	0.29912725225225223
10	paics	5.244598	1.565149	1.56623328177034e-07	1.2785811692891042e-05	0.416988416988417	0.25563063063063063
10	krt8	5.2206116	0.86864495	1.7833319990536585e-07	1.434810625200143e-05	0.8301158301158301	0.5482826576576577
10	gch2	5.168487	5.2236633	2.3599666453259252e-07	1.820001926706422e-05	0.21235521235521235	0.028293918918918918
10	wif1	5.11663	2.8398178	3.110424447766172e-07	2.3032280147507472e-05	0.25096525096525096	0.0727759009009009
10	tuba8l3	5.1072264	1.463614	3.269223997433781e-07	2.410152581368032e-05	0.3552123552123552	0.18313626126126126
10	CABZ01021592.1	4.9607773	4.6258764	7.021162502702186e-07	4.835356151552308e-05	0.25868725868725867	0.09515765765765766
10	slc22a7a	4.8578377	6.7339044	1.1867464343573902e-06	7.94408063158837e-05	0.18146718146718147	0.004786036036036036
10	hsp90aa1.1	4.8115163	7.7446985	1.4978952890958761e-06	9.641260639622879e-05	0.1776061776061776	0.0021114864864864866
11	col15a1b	22.429892	6.265897	2.0112941562591006e-111	3.365900770499605e-107	0.9299065420560748	0.07819275423136103
11	wfdc1	21.801262	3.9467275	2.2570723943783035e-105	1.8886053259960455e-101	0.9626168224299065	0.17359071198769058
11	rx1	21.460505	4.1493864	3.643339403905002e-102	2.0323761641450072e-98	0.9672897196261683	0.13750174849629318
11	cx43	21.109987	4.0950475	6.438988483311503e-99	2.6939118067054502e-95	0.9766355140186916	0.1696740802909498
11	atp1b3a	20.813843	3.67437	3.242765464265894e-96	1.0853536008897948e-92	0.9485981308411215	0.19583158483704013
11	slc38a4	20.480558	3.634824	3.2095441211064834e-93	8.951953477786166e-90	0.9252336448598131	0.17303119317387047
11	nme2b.1	20.279371	1.2773561	1.9561688485353873e-91	4.676640811462815e-88	0.9953271028037384	0.9629318785844174
11	slc6a9	19.98822	3.4236717	6.973906806176475e-89	1.4588541300170412e-85	0.9439252336448598	0.17974541893971185
11	mibp2	19.79436	1.6627285	3.3295924251969926e-87	6.191192137296853e-84	0.9813084112149533	0.8496293187858441
11	fabp11a	19.600416	4.7197123	1.533633797187628e-85	2.5665361595934955e-82	0.8551401869158879	0.08560637851447755
11	zic2b	19.534523	3.5362306	5.586500391269881e-85	8.499098549809224e-82	0.9065420560747663	0.12113582319205483
11	rplp2l	19.522806	1.145812	7.026986155629469e-85	9.799717776204931e-82	0.9953271028037384	0.9739823751573646
11	tsc22d3	19.177807	3.1164343	5.672398765312415e-82	7.302122564423328e-79	0.9439252336448598	0.4045321023919429
11	rpl12	18.890604	0.92475826	1.362768078218356e-79	1.6289945563560135e-76	1.0	0.9801370821093859
11	rps23	18.81895	0.8463497	5.2820205608397127e-79	5.892974272376839e-76	1.0	0.9841935935095818
12	si:ch73-1a9.3	23.705866	3.3187885	3.136892803279887e-124	5.2495901062888904e-120	1.0	0.9408308854385229
12	epb41a	22.835155	4.6150694	2.052640944487821e-115	1.717547310300184e-111	0.9626168224299065	0.4003357112882921
12	syt5b	22.674795	7.0004644	7.945000174492211e-114	4.4319859306709056e-110	0.9392523364485982	0.09092180724576863
12	ptmab	21.358824	2.36875	3.228317215083246e-101	1.350647214860453e-97	0.9953271028037384	0.9644705553224228
12	ckbb	21.235458	4.4547954	4.492860479379515e-100	1.5037604024483238e-96	0.985981308411215	0.40663029794376837
12	atp1b2a	20.999758	4.7043476	6.592124150785337e-98	1.838653294389877e-94	0.9018691588785047	0.2818576024618828
12	golga7ba	20.510504	5.218646	1.7349107233167063e-93	4.10603684846277e-90	0.8691588785046729	0.1819834941949923
12	foxg1b	20.504498	4.5325685	1.9628500022528927e-93	4.10603684846277e-90	0.897196261682243	0.21527486361728912
12	h3f3c	20.130205	2.1655858	4.013259707878266e-90	7.462433467926977e-87	0.9626168224299065	0.8753671842215694
12	hmgn6	20.017202	2.428871	3.900209377364421e-89	6.527000393019359e-86	0.9766355140186916	0.848650160861659
12	mpp6b	19.413752	5.001565	5.90535120763465e-84	8.984186587251442e-81	0.822429906542056	0.19765002098195553
12	anp32e	19.259544	3.50889	1.1740757572797376e-82	1.6373464831730342e-79	0.9112149532710281	0.5344803469016646
12	nova2	19.111946	3.2108667	2.0084045546074319e-81	2.585434632411952e-78	0.9392523364485982	0.5893131906560358
12	sypb	19.07283	5.228979	4.246839867187341e-81	5.076490369812868e-78	0.8271028037383178	0.11302280039166317
12	neurod4	18.93538	5.052609	5.829172395741604e-80	6.503413336182383e-77	0.8084112149532711	0.14841236536578542
13	epcam	21.948374	8.510689	8.975611360597189e-107	1.5020685611959395e-102	0.956989247311828	0.029817472481538248
13	cdh1	19.127045	6.9617286	1.5036078483514212e-81	1.2581438671080517e-77	0.8333333333333334	0.023826111188518878
13	f11r.1	18.828983	5.8982234	4.370731711750345e-79	2.438139839871401e-75	0.8333333333333334	0.05016023408109238
13	cldnb	17.956217	6.6095214	4.2907841853022165e-72	1.795156833525815e-68	0.7956989247311828	0.02717012679392504
13	cd9b	17.197279	6.7188606	2.7829433220217253e-66	9.314511298806715e-63	0.7526881720430108	0.02117876550090567
13	cldn7b	16.682686	6.16391	1.751627843090325e-62	4.885581992352765e-59	0.7365591397849462	0.01978542566531977
13	fthl27	15.693679	1.92791	1.670862987560376e-55	3.994556013831842e-52	0.956989247311828	0.8860248014490735
13	pfn1	15.471416	4.3681192	5.410344284345512e-54	1.131776394981527e-50	0.7473118279569892	0.1829455204124286
13	atp1b1a	15.353167	2.2971053	3.3731153411834937e-53	6.272120581633975e-50	0.9516129032258065	0.6562630625609586
13	plecb	15.091407	3.2689419	1.8446798366554026e-51	3.0870717066428166e-48	0.8064516129032258	0.2694719242023129
13	spint1a	15.027941	6.392223	4.817528509877065e-51	7.329212692072062e-48	0.6559139784946236	0.014908736240769124
13	spint2	14.952246	5.4461646	1.505838115471492e-50	2.100016738534618e-47	0.6666666666666666	0.03162881426779992
13	actb1	14.885356	1.6424178	4.1029750510847475e-50	5.281791344607943e-47	0.9946236559139785	0.9451024104779155
13	rassf7b	14.821261	5.7768507	1.0676132636068027e-49	1.2761791404614174e-46	0.6559139784946236	0.02480144907342901
13	tagln2	13.855557	3.1727889	1.1773930337767215e-43	1.313578161350229e-40	0.7526881720430108	0.2937160373415076
14	hmgb2a	19.430902	4.307176	4.228634697410056e-84	7.076620166115729e-80	1.0	0.8401826484018264
14	hmga1a	18.861462	4.073701	2.3658403828172034e-79	1.9796169403222949e-75	1.0	0.7171717171717171
14	hmgn2	18.836075	4.2061787	3.822856065094001e-79	2.1037155222201807e-75	1.0	0.9573820395738204
14	h2ax	18.82156	5.1082993	5.028301218333267e-79	2.1037155222201807e-75	0.9779411764705882	0.21212121212121213
14	nr2e3	18.722553	6.151297	3.24228841648969e-78	1.0851939329990993e-74	0.9632352941176471	0.059914210599142106
14	hist1h4l-18	18.532707	5.900359	1.1248454346451233e-76	3.137381391464356e-73	0.9926470588235294	0.28960841289608413
14	top2a	18.45074	4.9955754	5.1434743429074934e-76	1.2296577589793842e-72	0.9926470588235294	0.1261934412619344
14	ly6pge	18.423298	6.5827184	8.543678073906521e-76	1.7872306570853204e-72	0.9632352941176471	0.08772658087726581
14	si:ch73-281n10.2	18.36281	2.788333	2.6075366632295905e-75	4.848569562127467e-72	0.9926470588235294	0.8718693787186937
14	h2az2a	18.27205	3.39979	1.3815966848228713e-74	2.312102052051075e-71	0.9779411764705882	0.5455929154559291
14	tubb4b	18.223026	2.497446	3.388827797963175e-74	5.15563938171943e-71	1.0	0.9104746091047461
14	hist1h4l-23	18.067057	4.809678	5.792263488831828e-73	8.077794123800054e-70	0.9852941176470589	0.2068631520686315
14	hist1h4l-3	17.967705	4.761941	3.488512046316944e-72	4.4907883919318504e-69	0.9779411764705882	0.2480974124809741
14	h2az2b	17.880222	3.1395276	1.6816443931495143e-71	2.0101656370969375e-68	0.9926470588235294	0.8073889580738896
14	aurkb	17.87497	4.4141617	1.847748956564189e-71	2.06147191920678e-68	0.9705882352941176	0.13297357132973572
15	srgn	15.587492	5.923489	8.854241307481945e-55	1.4817572828071034e-50	0.912621359223301	0.10647382920110193
15	clic2	15.409121	6.31748	1.4213221600766884e-53	1.189291317444169e-49	0.9223300970873787	0.07589531680440771
15	ramp2	14.617562	4.68565	2.170327269261508e-48	1.2106808950363778e-44	0.8932038834951457	0.21101928374655649
15	ctsla	13.6949215	2.7047734	1.0887780166759704e-42	4.555175027268091e-39	0.9902912621359223	0.8611570247933884
15	tmsb4x	13.419756	2.1580324	4.632344520134232e-41	1.5504457108889277e-37	1.0	0.9458677685950413
15	fgd5a	13.403021	7.414984	5.805131959482073e-41	1.6191480556988747e-37	0.7766990291262136	0.01680440771349862
15	tspan4b	13.357133	4.030339	1.0763075144684906e-40	2.573143750661456e-37	0.8349514563106796	0.19573002754820937
15	cd63	13.286714	3.0175755	2.7645714981886046e-40	5.783138002773287e-37	0.9223300970873787	0.6615702479338843
15	krt18a.1	13.228338	3.5876956	6.0204054737371735e-40	1.1194609511443512e-36	0.970873786407767	0.4331955922865014
15	myct1a	12.994183	8.965497	1.3201105611257733e-38	2.0735200096676955e-35	0.7475728155339806	0.00674931129476584
15	msna	12.9894905	2.3093972	1.403576763319113e-38	2.0735200096676955e-35	0.941747572815534	0.7640495867768595
15	egfl7	12.98508	5.7295055	1.4868383696451953e-38	2.0735200096676955e-35	0.7669902912621359	0.07672176308539945
15	rhoca	12.97789	3.8492794	1.6331702402934634e-38	2.1023926131777776e-35	0.8252427184466019	0.2508264462809917
15	dusp5	12.965567	5.6783404	1.918081337225704e-38	2.2927922270337257e-35	0.7766990291262136	0.08622589531680441
15	tie1	12.634756	8.259044	1.3581393504000303e-36	1.5152308019296337e-33	0.7281553398058253	0.00909090909090909
16	tmem178b	16.986473	7.5265136	1.0342466017531786e-64	9.329777173654107e-61	0.9805825242718447	0.12079889807162535
16	traf4a	16.982061	6.946695	1.1150017536485338e-64	9.329777173654107e-61	0.9805825242718447	0.12768595041322314
16	kcnj11l-1	16.934118	10.636867	2.5210376420533478e-64	1.406318831325426e-60	0.970873786407767	0.015426997245179064
16	igsf9ba	16.886013	8.350205	5.702833445846506e-64	2.385922942906032e-60	0.970873786407767	0.05909090909090909
16	gpm6ab	16.610825	5.266139	5.818746813559414e-62	1.905050103741743e-58	0.9805825242718447	0.3315426997245179
16	sema5a	16.601208	7.476891	6.8301766492085194e-62	1.905050103741743e-58	0.9611650485436893	0.10151515151515152
16	bcan	16.349407	6.9168324	4.3923109070052514e-60	1.0500760432676127e-56	0.9514563106796117	0.0559228650137741
16	qkia	16.269371	4.438056	1.6282024104528564e-59	3.405995917366069e-56	0.9611650485436893	0.624931129476584
16	dscamb	15.872623	6.033771	9.805484016631079e-57	1.8232752779813457e-53	0.9320388349514563	0.09504132231404959
16	cd82a	15.6282215	3.9211395	4.676748864426347e-55	7.826539224617493e-52	0.9514563106796117	0.4724517906336088
16	cadm4	15.577735	6.016063	1.0314483599957513e-54	1.5692080276844455e-51	0.9223300970873787	0.08898071625344353
16	syt9b	15.557289	9.535013	1.41987570995316e-54	1.980135000505511e-51	0.8932038834951457	0.009917355371900827
16	itm2cb	15.403472	4.57421	1.5511140607353553e-53	1.996761062031244e-50	0.9514563106796117	0.22493112947658403
16	scg3	15.33471	5.336891	4.482685952485714e-53	5.001183294323228e-50	0.9223300970873787	0.14393939393939395
16	si:ch211-132g1.3	15.308032	6.289619	6.757830347145712e-53	7.068268178717719e-50	0.8932038834951457	0.0696969696969697
17	cldnb	17.01905	8.781696	5.932410996841959e-65	6.365122339263762e-61	1.0	0.03345724907063197
17	stm	17.004486	11.558239	7.606958278175993e-65	6.365122339263762e-61	0.99	0.03331956491807793
17	epcam	16.727081	8.058192	8.321776631655305e-63	4.642164397691718e-59	1.0	0.04020377254577998
17	cldn7b	16.651909	7.840214	2.9309768384523132e-62	1.2262474347874865e-58	0.98	0.024920831612281428
17	f11r.1	16.349281	6.1044865	4.4013471272837676e-60	1.473130883501877e-56	0.98	0.05741429161503511
17	agr2	16.279085	9.11492	1.389324365367366e-59	3.8750572090704784e-56	0.95	0.01858736059479554
17	si:ch211-152c2.3	16.150198	5.44023	1.1319649002629949e-58	2.7062046579858884e-55	0.98	0.15048877874156685
17	si:ch211-243g18.2	15.943845	10.113126	3.1440211284493604e-57	6.576899198075006e-54	0.93	0.006058102712377805
17	cd9b	15.901475	6.6482196	6.189054475163486e-57	1.1508202960206772e-53	0.95	0.027123778053146082
17	spint2	15.468588	6.4010487	5.653366442539411e-54	9.460908741589704e-51	0.92	0.03566019551149663
17	zgc:92313	15.44147	7.102612	8.611466825936814e-54	1.3101172484732053e-50	0.91	0.019275781357565743
17	atp1b1a	15.061729	3.3250358	2.8912488926743665e-51	4.0320875182421273e-48	0.99	0.6592317224287485
17	otomp	14.433998	11.518058	3.16206680263785e-47	4.070552918626494e-44	0.84	0.0031667355087429436
17	rassf7b	14.403944	6.250382	4.887316805616996e-47	5.842089053000031e-44	0.86	0.029464408646564782
17	alas1	14.289907	3.6524868	2.5294391226884063e-46	2.8220109145460318e-43	0.93	0.35687732342007433
18	glula	14.427251	6.1295395	3.4870730060601194e-47	5.8356166756416095e-43	1.0	0.5480993550157816
18	fabp7a	14.226791	6.1282105	6.248353545398751e-46	3.485539886074937e-42	1.0	0.5508439687114038
18	ptn	13.180748	6.4608693	1.1326211894965971e-39	4.738603901556388e-36	0.9210526315789473	0.1970632633456841
18	selenop	12.985686	3.4447026	1.4750998427392977e-38	4.937159173648429e-35	0.9736842105263158	0.685741731851242
18	ndrg3a	12.465377	5.8467455	1.1532535891371499e-35	3.216616469035034e-32	0.881578947368421	0.23219431864965007
18	mdkb	12.380186	4.4307284	3.345646624477391e-35	7.973398619353769e-32	0.9473684210526315	0.4608206394949911
18	atp1a1b	12.369718	5.6942177	3.811603761866158e-35	7.973398619353769e-32	0.881578947368421	0.1993961849869631
18	gapdhs	12.214769	3.1435344	2.592365858601923e-34	4.820360293744798e-31	0.9605263157894737	0.7330863181007273
18	cst3	11.667663	2.464751	1.8647555507323798e-31	2.836971285591489e-28	0.9605263157894737	0.857005626458076
18	mt2	11.558171	6.513271	6.712301751111505e-31	9.360864150404253e-28	0.8157894736842105	0.08645533141210375
18	ptgdsb.2	11.471299	4.8435173	1.8387737017568178e-30	2.197991278492882e-27	0.868421052631579	0.2710306024427062
18	atp1b4	11.405474	5.0156584	3.926322449081106e-30	4.38046707902482e-27	0.8289473684210527	0.1841635789762591
18	itm2ba	11.396632	2.8541539	4.346074219812375e-30	4.545722004285006e-27	0.9078947368421053	0.7002881844380403
18	anxa13	10.824384	3.790356	2.6384691446870334e-27	2.343972659014579e-24	0.8157894736842105	0.36023054755043227
18	slc1a2b	10.823598	5.469344	2.661217838140245e-27	2.343972659014579e-24	0.8157894736842105	0.21435432962810486
19	slit1b	12.909265	11.558567	3.9909527992399096e-38	1.4443658528653542e-34	1.0	0.009853565074586013
19	spon1b	12.898221	7.739531	4.6060876100163737e-38	1.4443658528653542e-34	1.0	0.12207472286848228
19	ntn1b	12.883896	9.771739	5.546361213381172e-38	1.4443658528653542e-34	1.0	0.06938552073354318
19	ptgs2a	12.882823	9.03304	5.624014032448807e-38	1.4443658528653542e-34	1.0	0.047899274668126456
19	sgk1	12.8707695	6.5283127	6.574363378543539e-38	1.4443658528653542e-34	1.0	0.32941015464622964
19	clu	12.8683405	8.10965	6.784441060945928e-38	1.4443658528653542e-34	1.0	0.09552483919529219
19	slit2	12.867804	6.7524023	6.831713672810898e-38	1.4443658528653542e-34	1.0	0.25085534419050226
19	shha	12.866983	8.599499	6.904647040886068e-38	1.4443658528653542e-34	1.0	0.03626659367729575
19	sparcl1	12.84294	9.650881	9.422679592843013e-38	1.752094922069198e-34	1.0	0.01792801423292733
19	socs3a	12.8158045	5.81807	1.3374390642398012e-37	2.2382042740053076e-34	1.0	0.5738333105241549
19	cadm4	12.789111	6.930736	1.8861983348893558e-37	2.8695935576703065e-34	1.0	0.09374572327904748
19	ptn	12.759198	7.398005	2.7703683887586268e-37	3.863509582156302e-34	1.0	0.19843985219652388
19	fgfr3	12.750112	5.599311	3.113006732338768e-37	4.007397512745329e-34	1.0	0.3008074449158341
19	pkd1b	12.662426	10.106535	9.550227717458373e-37	1.1415932917976134e-33	0.9821428571428571	0.006021623101135897
19	cebpd	12.638162	4.06502	1.3005982551242538e-36	1.4233391607806396e-33	1.0	0.7516080470781442
2	col9a1a	41.262085	7.3328567	0.0	0.0	0.9848484848484849	0.10099955243920633
2	col9a2	40.95001	6.7002935	0.0	0.0	0.9833333333333333	0.15963001641056243
2	cnmd	40.37493	6.600292	0.0	0.0	0.9742424242424242	0.11487393704311502
2	col9a3	40.1606	6.9070888	0.0	0.0	0.9621212121212122	0.12293003132925556
2	matn4	39.625576	6.679153	0.0	0.0	0.9621212121212122	0.1782783828136655
2	col2a1a	39.501564	7.4869065	0.0	0.0	0.9590909090909091	0.3217962106519469
2	col11a1a	38.145554	6.0419354	0.0	0.0	0.9363636363636364	0.2155751156198717
2	col2a1b	37.741486	4.4045134	0.0	0.0	0.9727272727272728	0.2982246755184246
2	col11a2	36.87512	7.1569037	1.1578447011126715e-297	2.1529478970133954e-294	0.8848484848484849	0.04878412651051768
2	tgfbi	34.898888	4.4859495	7.729435960944595e-267	1.2935211080640781e-263	0.9075757575757576	0.14724750111890197
2	epyc	34.549644	6.4910693	1.4430393712086352e-261	2.1953876251978647e-258	0.8393939393939394	0.06877517529464419
2	fibina	34.231174	4.347652	8.313533761513276e-257	1.159391562491039e-253	0.8833333333333333	0.12024466656720871
2	col11a1b	33.96274	3.779158	7.910247036894538e-253	1.018292185864847e-249	0.9348484848484848	0.22034909741906608
2	twist1a	33.94142	3.636911	1.6325598886086857e-252	1.951492123990454e-249	0.9515151515151515	0.2827092346710428
2	ucmab	32.917656	5.99477	1.2286976104279993e-237	1.3708169673675047e-234	0.803030303030303	0.04639713561092048
20	tiam1a	12.64252	7.9773126	1.23046056730234e-36	2.059175759380466e-32	1.0	0.05554795457654946
20	slc32a1	12.490139	7.2326083	8.45059239148846e-36	4.8060135315651756e-32	1.0	0.04104528663291832
20	ptmaa	12.468806	4.1555896	1.1046853252154635e-35	4.8060135315651756e-32	1.0	0.8244629908332193
20	pax6b	12.46569	6.109372	1.1487334404697164e-35	4.8060135315651756e-32	1.0	0.1775892734984266
20	gng13b	12.445257	7.648256	1.4840640982456863e-35	4.967162536828312e-32	1.0	0.0651251881242304
20	syt1a	12.396422	6.565284	2.73252116256952e-35	7.621456942600154e-32	1.0	0.1431112327267752
20	ppp1r14c	12.23752	6.634292	1.9592845459877448e-34	4.68408955387213e-31	0.9814814814814815	0.12518812423040088
20	scrt2	12.201697	6.604844	3.0441041935602773e-34	6.185733852208457e-31	0.9814814814814815	0.09823505267478451
20	gnb1a	12.1944685	4.072459	3.3266569865477207e-34	6.185733852208457e-31	0.9814814814814815	0.7526337392256123
20	sox2	12.132399	5.291799	7.113498405964924e-34	1.19044395823823e-30	0.9814814814814815	0.2900533588726228
20	tfap2a	12.034538	6.959545	2.339402812299364e-33	3.559082369439078e-30	0.9629629629629629	0.056779313175537006
20	calm3a	12.004466	3.6352518	3.366277054144945e-33	4.694553875092972e-30	1.0	0.7083048296620604
20	efnb2a	11.920388	4.937582	9.26752310821365e-33	1.1930153785842725e-29	0.9814814814814815	0.2973046928444384
20	stx1b	11.899473	5.6994133	1.1909603617959538e-32	1.4236229753325206e-29	0.9814814814814815	0.12204131892187714
20	elovl6	11.85668	5.2772284	1.9869939605294983e-32	2.2168229286307436e-29	0.9629629629629629	0.15706663018196743
21	eno3	10.648232	10.271317	1.7770797470836414e-26	3.8719802526029493e-23	1.0	0.18825938566552902
21	fbp2	10.648155	13.9658575	1.7785407421483123e-26	3.8719802526029493e-23	1.0	0.02143344709897611
21	ak1	10.648079	10.402082	1.7800029280112307e-26	3.8719802526029493e-23	1.0	0.162320819112628
21	gapdhs	10.647161	6.83943	1.7976423915705624e-26	3.8719802526029493e-23	1.0	0.734061433447099
21	pkma	10.643412	7.65271	1.8714867303411076e-26	3.8719802526029493e-23	1.0	0.3044368600682594
21	tpi1b	10.642953	6.296447	1.8807330951741547e-26	3.8719802526029493e-23	1.0	0.597679180887372
21	ldha	10.637329	6.5459647	1.997744215610876e-26	3.8719802526029493e-23	1.0	0.43139931740614335
21	eno1a	10.636985	7.5923	2.0051381476487878e-26	3.8719802526029493e-23	1.0	0.40764505119453925
21	pgk1	10.625661	6.052076	2.2640361766288818e-26	3.8719802526029493e-23	1.0	0.3732423208191126
21	pgam1a	10.611926	7.3602767	2.6228484046783645e-26	3.8719802526029493e-23	1.0	0.29228668941979524
21	tagln	10.6074505	9.417819	2.7515516705415394e-26	3.8719802526029493e-23	1.0	0.037679180887372016
21	acta2	10.606608	10.259716	2.7764423681646484e-26	3.8719802526029493e-23	1.0	0.041911262798634816
21	gpia	10.58947	6.400183	3.3347577899881757e-26	4.2928593550347787e-23	1.0	0.2367235494880546
21	aldocb	10.581436	7.5179596	3.633472103264606e-26	4.343296832009513e-23	1.0	0.2604778156996587
21	pfn1	10.514104	6.450637	7.438458030121546e-26	8.298839675605605e-23	1.0	0.19303754266211604
22	si:ch211-139a5.9	8.470866	12.798938	2.435757042649663e-17	5.959948460757314e-14	1.0	0.009265567516010355
22	rida	8.470288	9.343609	2.4478557622583198e-17	5.959948460757314e-14	1.0	0.07112685651996185
22	agxtb	8.470097	12.318696	2.4519018295950143e-17	5.959948460757314e-14	1.0	0.008448017441068266
22	si:dkey-194e6.1	8.4675	12.322178	2.507173868289127e-17	5.959948460757314e-14	1.0	0.004224008720534133
22	acy3.2	8.466345	10.542454	2.532132093903361e-17	5.959948460757314e-14	1.0	0.008175500749420903
22	pdzk1ip1	8.466057	10.820759	2.5384098531956212e-17	5.959948460757314e-14	1.0	0.0070854339828314485
22	gstr	8.457496	5.323364	2.7317984696598696e-17	5.959948460757314e-14	1.0	0.4556479084343916
22	ezra	8.452591	9.082231	2.8490939758624746e-17	5.959948460757314e-14	1.0	0.012944542853249762
22	aldh6a1	8.399833	3.7535152	4.4711476414243055e-17	7.668728291392835e-14	1.0	0.5785529363673525
22	aldob	8.389397	6.508733	4.886432934743922e-17	7.668728291392835e-14	1.0	0.5424444747240769
22	glud1b	8.385741	5.7897234	5.040693827626004e-17	7.668728291392835e-14	1.0	0.31230412862787843
22	ahcy	8.323365	4.1998625	8.55004075454921e-17	1.1923744335615087e-13	1.0	0.5382204660035427
22	slc25a5	8.263393	1.9092273	1.4158833588733594e-16	1.8226775392881284e-13	1.0	0.9858291320343371
22	atp1b1a	8.192024	4.2813363	2.568693777328572e-16	3.0705064545424036e-13	1.0	0.6626243357405641
22	grhprb	8.115027	11.164912	4.856747961962685e-16	5.418511809563036e-13	0.9583333333333334	0.0062678839078893584
3	cyp2ad3	32.906593	3.855216	1.7688620422551305e-237	2.960190627713961e-233	0.9533213644524237	0.4200705260064649
3	sdc4	31.045712	2.5551717	1.3035177822434849e-211	1.0907185042922359e-207	1.0	0.8081104907434616
3	zgc:153704	27.62528	3.8996606	5.53132369300313e-168	3.0855567334135794e-164	0.926391382405745	0.41566265060240964
3	si:ch73-335l21.4	27.412653	4.3606353	1.9379573157113785e-165	8.107928919607479e-162	0.8114901256732495	0.22994416691154862
3	tmsb4x	26.526695	1.8059591	4.771015569675254e-155	1.5968589111703078e-151	0.9964093357271095	0.9425506905671467
3	sec61g	26.420397	1.427162	7.98889551314094e-154	2.2282361068735607e-150	0.9910233393177738	0.9240376138701146
3	rgs5a	26.268145	3.9942913	4.4353897226491966e-152	1.0603749572647758e-148	0.7971274685816876	0.19409344695856598
3	fstl1b	26.070322	2.3737075	7.915790137486308e-150	1.6558843493854171e-146	0.9371633752244165	0.5471642668233911
3	cd81a	25.969654	1.8969707	1.0908347144461984e-148	2.0283465495841257e-145	0.9892280071813285	0.8216279753158977
3	col1a1b	25.668913	2.9780488	2.600548369343346e-145	4.35201769609609e-142	0.9587073608617595	0.36702909197766675
3	krt18b	24.993103	2.9343214	7.265720654791483e-138	1.105380319617595e-134	0.8707360861759426	0.3978842198060535
3	zfp36l1b	24.869192	2.5196724	1.6034783296996473e-136	2.2361841539603e-133	0.9012567324955116	0.49662062885689096
3	tmem176	24.857084	2.4400938	2.1677807400733385e-136	2.7906008219328708e-133	0.8671454219030521	0.44695856597120187
3	cnn3a	24.775656	2.2008107	1.6407426253855872e-135	1.961273416844843e-132	0.8922800718132855	0.6068175139582721
3	cebpd	24.493254	2.2768166	1.743093680937493e-132	1.944711516699263e-129	0.9856373429084381	0.7344989714957391
4	aoc2	24.265165	3.8537507	4.574150923997473e-130	7.65484157130977e-126	0.8484848484848485	0.2750107650351658
4	rbpms2a	24.231443	4.2440605	1.0375800096748503e-129	8.68195073095431e-126	0.8080808080808081	0.14999282330988947
4	tmsb4x	22.663706	1.8921908	1.0220659459340612e-113	5.701424535068838e-110	0.9949494949494949	0.9438782833357255
4	rbpms2b	22.190073	4.6521087	4.282898535637084e-109	1.791857674847165e-105	0.7146464646464646	0.07004449547868523
4	cyp2ad3	21.042757	2.5912058	2.6642930416794084e-98	8.91738881050098e-95	0.8863636363636364	0.43619922491746804
4	cavin2b	20.33111	3.11513	6.823998705178295e-92	1.9033269721859796e-88	0.7727272727272727	0.2536242285058131
4	sdc4	19.92436	1.8784856	2.502219789997434e-88	5.982092597943865e-85	0.98989898989899	0.8131189895220324
4	tpm4a	19.806587	2.3248003	2.61199264077162e-87	5.463962105414133e-84	0.8863636363636364	0.5210277020238266
4	c6-1	19.58962	3.4127722	1.895977570854971e-85	3.525464960917549e-82	0.6868686868686869	0.1640591359265107
4	cxcl12b	19.247116	4.556976	1.4924368978845884e-82	2.497593148609859e-79	0.6464646464646465	0.11540117697717812
4	zgc:153867	18.687037	1.5558375	6.312312889065703e-78	9.603323290774049e-75	0.946969696969697	0.8210133486436055
4	cd81a	18.5937	1.6296474	3.6136581458491156e-77	5.039547422565413e-74	0.9873737373737373	0.825606430314339
4	palld	18.155283	3.2472763	1.1662553124281612e-73	1.4133491455076872e-70	0.648989898989899	0.13879718673747668
4	fn1b	18.15453	3.6804554	1.1823655833347846e-73	1.4133491455076872e-70	0.6414141414141414	0.12315200229654083
4	si:dkey-7j14.6	17.92902	1.8204801	7.000233155742314e-72	7.809926790756508e-69	0.8560606060606061	0.5243289794746663
5	elavl3	27.441854	5.8593435	8.690714480628162e-166	1.454391068333123e-161	0.8961748633879781	0.17907674717736172
5	nova2	23.236422	3.0066583	1.95152362144932e-119	1.0886249268318124e-115	0.9180327868852459	0.5828212090896099
5	stmn1b	22.287987	4.4189487	4.83238284565321e-110	1.3478321153667746e-106	0.7814207650273224	0.22481063312848362
5	marcksl1b	21.214169	2.530649	7.066466416939264e-100	1.0750665044316234e-96	0.8961748633879781	0.7243104187508932
5	tubb5	21.162508	5.0174947	2.1166290215322053e-99	2.724752821180112e-96	0.7240437158469946	0.18493640131484923
5	rtn1a	19.348766	3.2321577	2.087790225342773e-83	7.764259871358068e-81	0.7431693989071039	0.3482921251965128
5	elavl4	18.899704	4.6176624	1.1469243995053313e-79	3.4274606831645927e-77	0.6612021857923497	0.16407031584964984
5	mt-atp6	18.491722	1.6929973	2.4074013410543533e-76	5.838820498919508e-74	0.9918032786885246	0.9801343432899814
5	gpm6aa	18.468704	2.805721	3.68830237999119e-76	8.817677189878938e-74	0.819672131147541	0.46562812633985995
5	ank2b	17.960552	3.2975483	3.968396418071983e-72	8.001339042943933e-70	0.7049180327868853	0.28869515506645704
5	tuba1c	17.566532	3.0780804	4.445275505290788e-69	7.830703745372772e-67	0.7103825136612022	0.4017436044018865
5	stx1b	17.171175	4.209465	4.3649147798993053e-66	7.023735465539892e-64	0.6010928961748634	0.10361583535801058
5	epb41a	16.851204	2.4212508	1.0279975815082838e-63	1.549868425814516e-61	0.7568306010928961	0.3988852365299414
5	nat16	16.56226	3.3125584	1.3059401319450834e-61	1.8365468998404176e-59	0.6502732240437158	0.21380591682149494
5	tmsb	16.306665	4.128787	8.849481107933866e-60	1.1847685307301859e-57	0.5765027322404371	0.1333428612262398
6	CU457819.3	30.139885	6.830638	1.4554841696294527e-199	2.435752757874889e-195	0.9863013698630136	0.27493569591311806
6	hist1h4l-18	29.663897	5.863293	2.244916280969308e-193	1.8784336981010686e-189	0.9945205479452055	0.266504715633038
6	si:dkey-108k21.10	29.60108	5.637042	1.4471811698787347e-192	8.072858959306876e-189	0.9863013698630136	0.1557587882252072
6	zgc:173552-5	29.472782	5.7162976	6.429571001997447e-191	2.689971767960682e-187	0.9671232876712329	0.1371820520148614
6	tubb2b	29.28721	4.0193677	1.5091293153206208e-188	5.0510558183781184e-185	0.9917808219178083	0.5677336381823378
6	h3f3b.1	29.13344	3.0024023	1.3543493901260034e-186	3.777506173959778e-183	1.0	0.9326950557302086
6	si:ch211-113a14.19-4	28.983255	5.165281	1.0697466397315493e-184	2.557458573701068e-181	0.9671232876712329	0.10202915118605316
6	lbr	28.818472	3.6592116	1.2590170992829418e-182	2.633706394562504e-179	0.9917808219178083	0.3466704772792226
6	hist1h4l-23	28.812422	4.8186007	1.4990841284801541e-182	2.7874636544572646e-179	0.9726027397260274	0.18205201486138897
6	si:dkey-261m9.12	28.79834	5.0679145	2.2500704402234517e-182	3.765492881713947e-179	0.958904109589041	0.0993140897399257
6	mki67	28.764849	4.6172986	5.906667042634829e-182	8.98618845077217e-179	0.9863013698630136	0.15961703343812517
6	hmgb2a	28.545584	3.612632	3.186926284542593e-179	4.4444342809850246e-176	0.9972602739726028	0.8350957416404687
6	hist1h4l-3	28.45761	4.7345304	3.923355325459808e-178	5.0505654901207605e-175	0.9643835616438357	0.22492140611603315
6	foxn4	28.427198	6.0835967	9.327509327273508e-178	1.114970489942301e-174	0.9013698630136986	0.0563018005144327
6	rrm1	28.348835	4.2356524	8.65132248334719e-177	9.651992117254349e-174	0.958904109589041	0.1934838525292941
7	tulp1a	30.158094	8.109158	8.401049696788878e-200	1.4059156667576186e-195	0.9653179190751445	0.023229300270770983
7	crx	29.980707	6.183619	1.7513551588451417e-197	1.4654464291636723e-193	0.9884393063583815	0.07638591990879293
7	ckmt2a	29.938906	8.764713	6.135787211676752e-197	3.4227466329136817e-193	0.9566473988439307	0.02493943280604247
7	syt5b	29.56491	6.4733396	4.224270492301625e-192	1.7673291672166923e-188	0.9884393063583815	0.0725381217044321
7	rbp4l	29.527397	8.299353	1.281344928602637e-191	4.288661476033026e-188	0.9479768786127167	0.06099472709134958
7	elovl4b	29.47316	7.6937284	6.358172897195175e-191	1.7734003905760209e-187	0.9450867052023122	0.03320507339318797
7	ppdpfa	29.418108	5.364036	3.2222630724570827e-190	7.703510359652754e-187	0.9739884393063584	0.1483539974348012
7	rs1a	29.299803	7.8380857	1.0431528451797575e-188	2.1821453580104054e-185	0.9566473988439307	0.04873877725523728
7	sypb	29.161835	6.059459	5.913911183605579e-187	1.0996589295293263e-183	0.9710982658959537	0.09248966794926607
7	zgc:109965	29.09647	7.5395427	3.978690046311447e-186	6.658337792502207e-183	0.9335260115606936	0.022801767136953113
7	unc119b	28.96538	6.2694426	1.7967135317632126e-184	2.7334546321870333e-181	0.9364161849710982	0.0698304118569189
7	anp32e	28.937788	3.8660553	3.997691133720078e-184	5.575113426900459e-181	0.9913294797687862	0.5234430668376799
7	neurod1	28.8778	5.458517	2.268966136760334e-183	2.9208575614372454e-180	0.9884393063583815	0.13795069117856634
7	ndrg1a	28.784159	6.5095196	3.386356005077303e-182	4.0479048389263337e-179	0.930635838150289	0.061422260225167453
7	selenot1a	28.698263	3.9164002	4.0103691791779367e-181	4.4742352142361845e-178	0.9710982658959537	0.3782243123842098
8	khdrbs1a	23.309072	1.6447982	3.586955093342421e-120	6.002769348708542e-116	0.9939393939393939	0.9166785155694582
8	cirbpb	21.677563	1.3779769	3.341078342928631e-104	2.795647303445532e-100	0.996969696969697	0.963457983790701
8	hmga1a	20.672813	2.7075562	6.086218829665452e-95	3.3950957371483784e-91	0.9848484848484849	0.7100810464950945
8	ppiab	20.499176	1.4484409	2.1897304800236536e-93	9.161284895798961e-90	0.9787878787878788	0.9141191525664724
8	tuba1a	20.457216	2.8006606	5.181326915101306e-93	1.734190118484407e-89	0.9484848484848485	0.35304990757855825
8	hnrnpa0l-1	20.402817	1.2339027	1.5785554644101906e-92	4.4028542828174236e-89	0.9818181818181818	0.9387174747618371
8	h2az2b	20.323694	2.1647918	7.937155772638786e-92	1.8975471693587156e-88	0.9818181818181818	0.8027868619365847
8	hmgn2	20.201263	2.3615086	9.542559418366174e-91	1.7743859096261994e-87	0.996969696969697	0.9563486421157401
8	marcksb	19.9655	2.5562413	1.099211938923585e-88	1.8141232961482768e-85	0.906060606060606	0.3630029859235035
8	hmgn6	19.961433	1.8173751	1.1924324026071732e-88	1.8141232961482768e-85	0.9727272727272728	0.8467225934878431
8	si:ch1073-429i10.3	19.801666	1.8419902	2.8801041176685367e-87	4.0165452007652467e-84	0.9424242424242424	0.7014076496516423
8	hmgb2b	18.993092	2.2785	1.9453090508706282e-80	2.5042113051015355e-77	0.9666666666666667	0.7715057585667567
8	ptmab	18.868208	1.5594974	2.0823891110178072e-79	2.3232521181922e-76	0.9939393939393939	0.9640267311246978
8	ilf2	18.771334	2.0798676	1.295917348160496e-78	1.3554485513416187e-75	0.8757575757575757	0.44746196502203894
8	snrpb	18.722034	1.8128018	3.2740323380757768e-78	3.2229959516293014e-75	0.9303030303030303	0.633442343239016
9	CU457819.3	26.39823	6.456771	1.4358035974163454e-153	2.402817320276254e-149	1.0	0.2820186598812553
9	si:dkey-108k21.10	26.321747	5.489815	1.0812383090971465e-152	9.047261551370374e-149	0.9930795847750865	0.16440486287814532
9	mki67	26.219545	4.809495	1.590936273972232e-151	8.874772848308433e-148	0.9896193771626297	0.16836301950805768
9	zgc:110425	26.146494	4.8534603	1.0803054782628837e-150	4.5197280446823394e-147	0.9826989619377162	0.2020073508623127
9	hist1h4l-18	26.116495	5.8017936	2.3685099164864727e-150	7.927402690480224e-147	0.9826989619377162	0.2748091603053435
9	si:ch211-113a14.12	26.09062	4.923271	4.6584641202249913e-150	1.2993232841994205e-146	0.9757785467128027	0.11506926774102347
9	top2a	25.94333	4.8185477	2.1623583486691518e-148	5.169580994996894e-145	0.9792387543252595	0.10800113090189425
9	h3f3b.1	25.914392	2.977948	4.584379773892196e-148	9.589949439510737e-145	1.0	0.9334181509754029
9	hist1h4l-3	25.761003	4.6972733	2.4268690724540514e-146	4.512628214168728e-143	0.9792387543252595	0.2322589765337857
9	si:dkey-261m9.12	25.722113	4.836251	6.614149360075281e-146	1.1068778954085984e-142	0.972318339100346	0.10800113090189425
9	hist1h4l-23	25.633802	4.777316	6.409127507882896e-145	9.750613531310934e-142	0.9688581314878892	0.19069833191970598
9	tubb2b	25.553846	3.8654883	4.975900495923192e-144	6.939307899939551e-141	0.9965397923875432	0.5720949957591179
9	rrm2	25.500628	4.8689938	1.939876161882878e-143	2.497217505316151e-140	0.9792387543252595	0.20497596833474696
9	zgc:173552-5	25.432121	4.9422507	1.1133086129082982e-142	1.3308014026443122e-139	0.9826989619377162	0.14546225614927905
9	si:ch211-113a14.19-4	25.34906	4.8339534	9.203232298448241e-142	1.0267739500968755e-138	0.9653979238754326	0.11139383658467628
