## Supplemental data for "Cellular and molecular census of the pleiotropic disease *locus* Negr1 in zebrafish"

cl	pct	median	mean	p90	max
0	1.53	0.0	0.01	0.0	2.47
1	26.63	0.0	0.26	1.0	2.5
2	1.36	0.0	0.01	0.0	1.16
3	15.26	0.0	0.19	1.09	2.3
4	11.62	0.0	0.12	0.74	1.72
5	12.3	0.0	0.2	0.93	3.18
6	15.89	0.0	0.11	0.5	1.74
7	1.73	0.0	0.01	0.0	1.13
8	7.88	0.0	0.06	0.0	1.09
9	19.38	0.0	0.13	0.57	1.85
10	3.47	0.0	0.02	0.0	0.88
11	14.02	0.0	0.09	0.42	2.24
12	9.35	0.0	0.19	0.0	3.07
13	5.91	0.0	0.06	0.0	1.87
14	8.09	0.0	0.07	0.0	1.11
15	0.0	0.0	0.0	0.0	0.0
16	55.34	0.7	0.63	1.55	2.57
17	26.0	0.0	0.2	0.73	1.73
18	13.16	0.0	0.23	1.38	2.36
19	8.93	0.0	0.09	0.0	1.47
20	18.52	0.0	0.27	1.31	2.36
21	5.26	0.0	0.05	0.0	1.13
22	0.0	0.0	0.0	0.0	0.0
